# The Female Side of Autism: Sexual Dichotomies impacting the Helsmoortel-Van der Aa syndrome pathology

**DOI:** 10.64898/2026.09.20.752986

**Authors:** Claudio Peter D’Incal, Joe Ibrahim, Mathijs B. Van der Lei, Lusine Harutyunyan, Kim Van Meel, Ellen Elinck, Ayu Scott, Anne Schepers, Lauren Moons, Marie Hannaert, Zlatko Marusic, Mirna Anicic, Jurica Vukovic, Paschalis Theotokis, Nikolaos Grigoriadis, Monique de Booij Oomen, Ligia Mateiu, Erik Fransen, Anna C Jansen, Marije Meuwissen, Dale John Annear, Illana Gozes, R. Frank Kooy

## Abstract

**Background:** Helsmoortel-Van der Aa syndrome, caused by pathogenic variants in *ADNP*, is characterised by substantial clinical heterogeneity, but how biological sex influences disease biology and treatment response remains an emerging area of investigation. Here, we investigated whether sex modifies the behavioural and molecular consequences of *Adnp* deficiency, the response to the investigational drug candidate davunetide (NAP), and the clinical phenotype of Helsmoortel-Van der Aa syndrome.

**Methods:** We studied male and female *Adnp* heterozygous mice harbouring the p.Leu822Hisfs*6 variant and sex-matched wild-type littermates using continuous 24-h behavioural phenotyping, hippocampal genome-wide DNA methylation and bulk RNA sequencing. NAP effects on behaviour, hippocampal ADNP protein abundance, and epi-transcriptomic responses were assessed using genotype-by-treatment models. Four Core Genotypes mice were assessed to distinguish sex-chromosome and gonadal contributions to hippocampal *Adnp* transcript expression, and reproductive-tissue transcriptomes were analysed in *Adnp* mice to unravel a possible endocrine component of the disease. Findings were compared with clinical and developmental data from 129 individuals with Helsmoortel-Van der Aa syndrome.

**Findings:** *Adnp* deficiency produced a shared overall behavioural phenotype in male and female mice, but through distinct patterns of behavioural disruption, indicating that sex modifies the implementation rather than the magnitude of the phenotype. This distinction was also evident at the molecular level: hippocampal DNA methylation was predominantly determined by genotype and showed convergence between sexes, whereas transcriptional responses diverged, with mitochondrial pathways predominating in males and chromatin, RNA processing, and cell-cycle pathways in females. NAP partially shifted behavioural abnormalities towards the wild-type state in both sexes and increased hippocampal ADNP protein abundance in heterozygous mice, without reversing the underlying methylation phenotype. Its transcriptional effects were markedly broader in males, indicating a sex-dependent molecular response to treatment. In reproductive tissues, *Adnp* deficiency was associated with convergent alterations in steroid hormone biosynthesis, despite no evidence for direct regulation of hippocampal *Adnp* expression by sex-chromosome complement or gonadal hormonal state. By contrast, sex was not associated with robust differences across the clinical and developmental features assessed in 129 individuals with Helsmoortel-Van der Aa syndrome after correction for multiple testing.

**Interpretation:** Biological sex modifies how *Adnp* deficiency is expressed at behavioural and molecular levels, but these differences do not necessarily define distinct clinical phenotypes. The convergence of the methylation response alongside greater divergence in transcriptional and behavioural responses identifies sex as a modifier of disease biology rather than a determinant of the core phenotype. The sex-dependent response to NAP further indicates that biological sex may influence pharmacological responses even when treatment-associated behavioural improvement is observed in both sexes. These findings support consideration of biological sex as a prespecified variable in preclinical and clinical studies of Helsmoortel-Van der Aa syndrome and suggest that systematic investigation of sex-dependent biology may also be relevant to therapeutic development across rare diseases.
