## Supplementary material for "The Female Side of Autism: Sexual Dichotomies impacting the Helsmoortel-Van der Aa syndrome pathology": S14

gene_id	baseMean	log2FoldChange	lfcSE	pvalue	padj	gene_name
ENSMUSG00000000560	1331.41185697691	-0.349915240859152	0.113780117501671	9.40309353656019e-05	0.0214970175385826	Gabra2
ENSMUSG00000001053	322.664531706023	0.586177196471742	0.124279678870816	1.1326938326882e-07	0.000129874850914964	N4bp3
ENSMUSG00000002324	46.9962254678834	1.43670240871623	0.305288499565223	1.16131773976094e-07	0.000129874850914964	Rec8
ENSMUSG00000003534	1684.49874960805	0.321843884790811	0.120785782372236	0.000356087138114405	0.0495228187332609	Ddr1
ENSMUSG00000005360	13580.4761439006	-0.319242780781242	0.0829607993359466	6.38281376331389e-06	0.00322796299684683	Slc1a3
ENSMUSG00000005882	911.097365008607	-0.282632640114594	0.0790466375116317	2.01037329589648e-05	0.0074558044300481	Uqcc1
ENSMUSG00000014846	456.69549794527	0.76052917668521	0.15331258574013	3.3013600041667e-08	6.12182190105979e-05	Tppp3
ENSMUSG00000018581	25.0163219459828	1.67318442835123	0.530177333683	6.12719770734606e-05	0.0155845747232653	Dnah11
ENSMUSG00000018983	34.2770498303989	1.3989098951623	0.479203722807427	0.000128787090918048	0.0268665970041413	E2f2
ENSMUSG00000019990	390.954901103187	-0.494901516702074	0.160334020507813	7.84226736762347e-05	0.018697085728324	Pde7b
ENSMUSG00000020917	2782.61280061723	0.417183703335373	0.0970714912535615	8.94920159837381e-07	0.000711205835596479	Acly
ENSMUSG00000021156	3485.80416170003	-0.241757375661406	0.084603804179923	0.000249731674504853	0.0396930658648713	Zmynd11
ENSMUSG00000022122	1174.45395044153	-0.424820224417552	0.0918579878544472	1.84608953957223e-07	0.000192558677037006	Ednrb
ENSMUSG00000022217	224.73737043338	0.404582280834215	0.152294749149377	0.000318910477120638	0.0463129184684787	Emc9
ENSMUSG00000022636	2030.25272652915	-0.324426170287258	0.120203364734291	0.000291218639951092	0.0441381034734791	Alcam
ENSMUSG00000024044	2620.59716832222	0.332654252036116	0.115018550174042	0.000139680269886071	0.0275749341883043	Epb41l3
ENSMUSG00000024164	25.2752720556857	1.67610557401936	0.53987296409442	7.31642416866201e-05	0.0176962033262029	C3
ENSMUSG00000024660	160.571692569547	0.66690679933697	0.239281637934595	0.000193236475091913	0.0325749851798882	Incenp
ENSMUSG00000025089	1544.22632968722	-0.344811674742032	0.104341550834407	4.42657848498599e-05	0.013191994345702	Gfra1
ENSMUSG00000025400	58.4260477870621	0.978885530817267	0.342639871041556	0.000153803754344773	0.0288407961377518	Tac2
ENSMUSG00000025932	287.987905328916	-0.428702409011928	0.146125687427358	0.000132344764936688	0.0272679232349184	Eya1
ENSMUSG00000026827	4264.62360862779	-0.189259631077349	0.0558783417270307	6.16323285838282e-05	0.0155845747232653	Gpd2
ENSMUSG00000027215	366.177149705588	0.464110055407594	0.152521885035746	9.74477636766818e-05	0.0219771044324344	Cd82
ENSMUSG00000027962	564.465217736093	-0.374094312739653	0.109267930329657	2.83120606749435e-05	0.00960886726368072	Vcam1
ENSMUSG00000028080	678.785791472705	-0.276338047771903	0.0950975492651358	0.000191332347732922	0.0325749851798882	Lrba
ENSMUSG00000028145	476.352805938341	-0.308350121547649	0.108560070259936	0.000213649431017477	0.034617430623793	Them4
ENSMUSG00000028222	2522.22536336479	-0.30849879854008	0.0824917439086011	9.95568707354831e-06	0.0046152905991791	Calb1
ENSMUSG00000028339	53.767173243336	-0.0410116386628403	0.08441062910149	5.24092571652999e-05	0.0144932365496799	Col15a1
ENSMUSG00000028542	823.01520579536	0.447371167752347	0.149861626670539	0.000118106751368368	0.0250499348756011	Slc6a9
ENSMUSG00000028565	1096.91842648445	-0.432936973941534	0.134804267322074	5.58667740894346e-05	0.0150380740770738	Nfia
ENSMUSG00000028801	129.081346551573	0.874253926773096	0.218838674489497	2.80220738366963e-06	0.00173207551948379	Stpg1
ENSMUSG00000029119	608.47403720647	0.364199677807661	0.101756717238239	1.74001866068004e-05	0.00686111301464372	Man2b2
ENSMUSG00000030034	310.72205581434	0.348694092785386	0.108495121072971	6.32942121577637e-05	0.0157659269656854	Ino80b
ENSMUSG00000030083	358.798361851019	0.630310699886793	0.133733643685922	1.16730946355352e-07	0.000129874850914964	Abtb1
ENSMUSG00000031485	774.564420071659	0.396853457290395	0.0918383175213707	8.16135654066216e-07	0.000681024396535554	Plpbp
ENSMUSG00000031647	1171.41878439888	-0.324258282251265	0.114677613550924	0.000210224430750459	0.0343964267136706	Mfap3l
ENSMUSG00000032181	6310.37018324933	-0.259006025398136	0.0656834368732168	5.31738729479087e-06	0.00295806255209216	Scg3
ENSMUSG00000032281	3640.91142348935	-0.185791702065565	0.0597318605242668	0.000161616661636268	0.0293981460239959	Acsbg1
ENSMUSG00000032572	18.589175431452	1.90622247504401	0.598630269938472	5.2974260263076e-05	0.0144932365496799	Col6a4
ENSMUSG00000033170	141.525655552676	0.881511475952147	0.26324744059021	3.19242553836481e-05	0.0102458441941866	Card10
ENSMUSG00000033579	688.892308577378	0.435806319753355	0.157404395991435	0.000226692208649709	0.0363775602899518	Fa2h
ENSMUSG00000034021	2098.12029090206	-0.214231479941461	0.0749928525042073	0.000292582522650645	0.0441381034734791	Pds5b
ENSMUSG00000035107	283.428633581717	0.45024302308977	0.156833663680244	0.000166732085436251	0.0296020401472935	Dcbld2
ENSMUSG00000035403	137.460577677498	0.614283874858278	0.237765460112299	0.000337636506562872	0.047752675068032	Crb2
ENSMUSG00000035621	910.807427653967	0.217216841634464	0.0775505595942252	0.000346656053046659	0.0486163266327368	Midn
ENSMUSG00000035637	628.43737142453	0.33263261849991	0.104557883005553	7.31334387171599e-05	0.0176962033262029	Grhpr
ENSMUSG00000035868	163.224507273841	0.654795724884065	0.193815942334603	2.93637863531498e-05	0.00960886726368072	Zfp983
ENSMUSG00000036790	613.370175375086	-0.357898458821258	0.118780179631829	0.000113056106897681	0.024503809974226	Slitrk2
ENSMUSG00000037166	208.283076185486	0.625208116684574	0.222246248347343	0.000180750341873759	0.0314223172451162	Ppp1r14a
ENSMUSG00000038011	17.5665445459351	1.92339021861401	0.631972726201072	8.75286013042214e-05	0.0205741524952979	Dnah10
ENSMUSG00000038178	1207.95812490324	0.243844911819059	0.0735216226107062	5.96511982226988e-05	0.0155558068401849	Slc43a2
ENSMUSG00000038418	2504.30245362412	0.43219815732621	0.121692987424028	1.79356219281947e-05	0.00686111301464372	Egr1
ENSMUSG00000039148	941.373493004515	0.401242468107209	0.0872024981147218	2.23392198924551e-07	0.000219305435755991	Sart1
ENSMUSG00000039410	388.507501134809	0.613204817501579	0.230395202698743	0.000276804572966868	0.0427739955392969	Prdm16
ENSMUSG00000039533	4219.31461399071	-0.183656665279116	0.057611569385449	0.000137287538359986	0.0275749341883043	Mmd2
ENSMUSG00000040473	109.448823598653	0.968784724596826	0.249134301534158	4.28610877326722e-06	0.00246658170058816	Cfap69
ENSMUSG00000040857	652.893039109775	0.4499581787705	0.0934984958800516	7.7384418309815e-08	0.000107622379764375	Erf
ENSMUSG00000041801	343.465452579982	0.669665465509486	0.162896952682289	1.73919844240716e-06	0.00120939511688888	Phlda3
ENSMUSG00000042682	1793.67957703606	0.295285285601677	0.108075432275734	0.000314690561503774	0.0463129184684787	Selenok
ENSMUSG00000044147	615.008452471862	0.449180744087634	0.110507722758607	2.35119364495125e-06	0.00156956282962365	Arf6
ENSMUSG00000044176	91.2009625419263	-1.25795812683022	0.243446847165437	9.71896342418614e-09	2.02749725732803e-05	Spink10
ENSMUSG00000044719	13.4942738458415	4.37545727435496	0.794842509200838	4.69203719152528e-09	1.11864869556236e-05	E230025N22Rik
ENSMUSG00000045962	3732.1113771174	-0.283645143562273	0.0767148396029391	1.24841054348099e-05	0.00534223681029597	Wnk1
ENSMUSG00000047786	1322.05787757115	-0.347022635757329	0.13048449410614	0.000322190289946903	0.0463537392148609	Lix1
ENSMUSG00000048752	22.5683382013557	2.51739519948429	0.441168967199879	5.90495410230148e-10	3.28492596711031e-06	Prss50
ENSMUSG00000049583	5082.1623471285	-0.212272011058139	0.0684858160306092	0.000138061039752598	0.0275749341883043	Grm5
ENSMUSG00000051323	1798.27927255679	-0.352816639799588	0.106599122934475	4.51227443734158e-05	0.0132114645762796	Pcdh19
ENSMUSG00000053024	2050.79969178753	0.352688177888266	0.127598580499996	0.000253659792627833	0.0399370592374142	Cntn2
ENSMUSG00000053062	843.177807645587	-0.307270848587171	0.105450442603515	0.000173998918845737	0.0305670311222791	Jam2
ENSMUSG00000055639	95.9729387194544	-0.572249041397974	0.199450512153847	0.000148469054574567	0.0282902514113853	Dach1
ENSMUSG00000057751	117.642906479619	-1.0748889105908	0.274867112285222	3.37579086648061e-06	0.00201209192038196	Megf6
ENSMUSG00000058135	4113.17218540551	-0.263662496730949	0.0902646065462999	0.000189209082540931	0.0325537152425319	Gstm1
ENSMUSG00000061080	6704.62216270286	-0.232038801330348	0.0667916729125046	3.4804155744467e-05	0.010959368966404	Lsamp
ENSMUSG00000063446	268.780490396349	-0.442867489047137	0.155377410943986	0.000165522118028191	0.0296020401472935	Plppr1
ENSMUSG00000063594	22.0021130153078	1.63551379679625	0.625563454586454	0.000293566390170542	0.0441381034734791	Gng8
ENSMUSG00000064337	59406.419808367	-0.507207073449713	0.142684878648241	1.72728992677647e-05	0.00686111301464372	mt-Rnr1
ENSMUSG00000064339	86668.8599647741	-0.488027780336468	0.139023006735173	1.80890989660449e-05	0.00686111301464372	mt-Rnr2
ENSMUSG00000064341	82014.4314466634	-0.47375551827238	0.12449221260268	5.88466292299738e-06	0.00316803675877107	mt-Nd1
ENSMUSG00000064345	63720.0080587306	-0.569829661226518	0.15735309317315	1.14038284070487e-05	0.00514374303473608	mt-Nd2
ENSMUSG00000064351	275192.079644751	-0.49877316436727	0.146236500449122	8.01591021387461e-06	0.00382221501598152	mt-Co1
ENSMUSG00000064354	66129.7618152499	-0.573228940010894	0.171873501408239	3.60227104776028e-05	0.0111330187992725	mt-Co2
ENSMUSG00000064357	142816.069931226	-0.471575423693006	0.164333178508225	0.000149172636119714	0.0282902514113853	mt-Atp6
ENSMUSG00000064358	124610.884325456	-0.477305083257782	0.126401548356047	2.90535403453297e-05	0.00960886726368072	mt-Co3
ENSMUSG00000064363	118356.338267671	-0.611356816112706	0.170043773559744	1.2284955283146e-05	0.00534223681029597	mt-Nd4
ENSMUSG00000064367	54877.0495421948	-0.533895218406372	0.18039492259513	0.000108823374457372	0.0238967538989353	mt-Nd5
ENSMUSG00000064368	9370.81369748017	-0.482469507243376	0.139589305807636	2.07280039310534e-05	0.00752020994794239	mt-Nd6
ENSMUSG00000064370	101909.001181466	-0.559026814355477	0.149420192242834	6.10813223510178e-06	0.00318558183973793	mt-Cytb
ENSMUSG00000068748	5000.47862862697	-0.346691008383611	0.070890503157329	5.6061760308049e-08	8.5055883434639e-05	Ptprz1
ENSMUSG00000071176	717.157468282837	0.328399648528308	0.114996979794969	0.000201375612926253	0.0332748277636261	Arhgef10
ENSMUSG00000071180	899.077390037329	-0.279299748471283	0.102690598716035	0.000319131501220867	0.0463129184684787	Smim15
ENSMUSG00000071341	640.516981583479	0.39411532807945	0.127595004919389	9.19995900907994e-05	0.0213247383197965	Egr4
ENSMUSG00000078897	78.8899926777899	-0.0326398014706397	0.0755820037550394	0.000335843228428144	0.047752675068032	Gm4724
ENSMUSG00000079469	306.861544134458	-0.445338214068843	0.117597906544367	6.81899528605678e-06	0.00334712389202946	Pigb
ENSMUSG00000079592	216.089767427281	0.413930567572866	0.143017896440126	0.00015885674737069	0.0293981460239959	C1qtnf5
ENSMUSG00000083380	142.201377579109	-0.463072430224816	0.166345181369575	0.000200423801792995	0.0332748277636261	Ndufb4c
ENSMUSG00000083558	4.94982717473855	4.07600020264616	1.26644811465769	5.96543614220046e-05	0.0155558068401849	Gm12896
ENSMUSG00000086216	537.711393247876	-0.385512112990812	0.116417696892283	4.14128287365986e-05	0.012566158159729	Gm13610
ENSMUSG00000086643	19.9059247522531	1.62032893806724	0.615797113173068	0.000268667444603168	0.0419045886260025	Gm15687
ENSMUSG00000091971	402.339454349069	0.407041150158301	0.124790558500901	4.99248533714373e-05	0.0141219640324732	Hspa1a
ENSMUSG00000093752	2304.71895171877	-0.246929791653479	0.0784704718554489	0.000100407287165997	0.0223426295401777	Gm20716
ENSMUSG00000095595	29.6063157873285	10.1072043886526	2.90703998164445	7.67950337261141e-15	1.28163231785512e-10	Fam177a
ENSMUSG00000097048	180.150220717316	1.02214046964772	0.148422854622716	2.86416839273693e-13	2.39000531531933e-09	1600020E01Rik
ENSMUSG00000097649	140.623472971755	-0.543482748117772	0.18913405045686	0.000146836512326163	0.0282902514113853	Gm10561
ENSMUSG00000100131	1506.27190937099	-1.16894467384353	0.239718080881012	4.08898061563323e-08	6.82409974943029e-05	Gm28439
ENSMUSG00000102222	381.505110172405	-0.534951447408879	0.123707549746711	6.721022686133e-07	0.000623150820049298	Pcdhga10
ENSMUSG00000102742	1382.74827926804	0.655535058154111	0.119144266983456	1.64198348872127e-09	5.48061248865387e-06	Pcdhga11
ENSMUSG00000103332	582.531221974375	0.619818400893412	0.115663979935166	4.1058543306848e-09	1.11864869556236e-05	Pcdhga2
ENSMUSG00000103472	378.812944089125	-0.771507107147827	0.193222164542078	2.51324074335598e-06	0.001613210567918	Pcdhga7
ENSMUSG00000103677	445.971247289096	-0.4586080174851	0.106301217652494	7.46495781689929e-07	0.000655698321085433	Pcdhga4
ENSMUSG00000103793	429.292828129317	-0.503511689583838	0.174477683609016	0.0001404439694413	0.0275749341883043	Pcdhga6
ENSMUSG00000104597	1999.72765277988	-0.379489976565409	0.116582187416611	4.91493172719075e-05	0.0141219640324732	Lrrc7
ENSMUSG00000117284	160.070947679658	-0.509075297378326	0.194589386180866	0.000301161412431535	0.0448757393934812	Gm7072
ENSMUSG00000118280	21.1569992767119	-2.24160658099579	0.533096996048082	1.0594298963272e-06	0.000772902759836413	Gm41804
ENSMUSG00000121867	10.7268637797716	3.05981293052868	0.710275153458076	1.06517846942522e-06	0.000772902759836413	Gm73578
ENSMUSG00000123278	82.9755825976964	-1.21825001985734	0.347881224956266	1.59405265701268e-05	0.00665078619822116	Gm73830
ENSMUSG00000132417	16.0532706997784	1.67035396161269	0.563883771019388	0.000118577797062286	0.0250499348756011	Gm42281
ENSMUSG00000135450	508.555239173668	-0.482002678007191	0.139138962539474	2.16776739501531e-05	0.00769741916072565	Gm53915
ENSMUSG00000138098	6834.88737971186	-0.421098547213657	0.121454921763705	2.56465832162586e-05	0.00891699640200293	Gm71269
ENSMUSG00000139425	23.5078887579868	1.90775010173144	0.669341082003035	0.000162060604841969	0.0293981460239959	Gm67895
ENSMUSG00000141422	182.749018758624	1.55287237413162	0.277904494744202	1.10880032486319e-09	4.62619215541046e-06	Gm61125
