## Supplementary material for "The Female Side of Autism: Sexual Dichotomies impacting the Helsmoortel-Van der Aa syndrome pathology": S15

gene_id	baseMean	log2FoldChange	lfcSE	pvalue	padj	gene_name
ENSMUSG00000000739	39.5662336048866	1.89116665604096	0.539403390846513	1.73602755490957e-05	0.00480269958651998	Sult5a1
ENSMUSG00000000740	8757.24715037726	0.255238028894836	0.101067127580195	0.000705378041547347	0.0492296291119105	Rpl13
ENSMUSG00000000805	603.818015666178	0.353359480725856	0.126497018103883	0.000247129932053045	0.0269151255297772	Car4
ENSMUSG00000001285	506.648488212675	0.277206483453804	0.0966074087030351	0.000240849536258404	0.026722559210815	Myg1
ENSMUSG00000001930	528.529167260356	0.643762117119733	0.201802782285353	5.74569752192181e-05	0.0111642820371978	Vwf
ENSMUSG00000002324	55.2422875322809	1.66364332360525	0.302647685646983	1.95701920000525e-09	8.36576782522244e-06	Rec8
ENSMUSG00000002393	925.293405604221	0.356404250633255	0.0845113990814738	1.43378479644245e-06	0.00106493473676345	Nr2f6
ENSMUSG00000002763	1576.57708706222	0.281177527141412	0.0780713046427626	2.07170923915455e-05	0.00520943474710347	Pex6
ENSMUSG00000002997	942.623789125606	-0.338369385648844	0.133194235141361	0.000482375811910758	0.0406312512702564	Prkar2b
ENSMUSG00000003346	4321.37257502002	0.310813684187774	0.0728092801325285	1.28719507405426e-06	0.0010480832652978	Abhd17a
ENSMUSG00000003380	3284.15471852217	0.227057654749569	0.0605135250903344	1.46975796488558e-05	0.0044090160423822	Rabac1
ENSMUSG00000003573	1014.22667661892	0.771754754424062	0.198782817576794	4.5404730174404e-06	0.00209831211149225	Homer3
ENSMUSG00000004347	179.942130349879	0.598583939403362	0.144047047263668	1.4947326558467e-06	0.00106493473676345	Pde1c
ENSMUSG00000004591	409.919863371581	-0.272514761522578	0.0948192581122887	0.000239426130036878	0.026722559210815	Pkn2
ENSMUSG00000004637	375.249404873826	-0.261889480814591	0.0997563907698798	0.000500403321994007	0.0413918218583774	Wwox
ENSMUSG00000006435	6777.69568035612	0.268367392304436	0.105390409076755	0.000615346760273156	0.0461483081311872	Neurl1a
ENSMUSG00000006476	18674.2337209268	0.294247990487554	0.0800938540798739	1.23217608829188e-05	0.00421379578674059	Nsmf
ENSMUSG00000006651	34696.9863989128	0.152723160786122	0.0532812704277777	0.000624420210940815	0.0466242846588515	Aplp1
ENSMUSG00000007036	1086.10873800124	0.278486164776808	0.0663985307650728	1.92289209394889e-06	0.00121776044127526	Abhd16a
ENSMUSG00000007603	601.338608180423	0.199888727427553	0.0701345440581697	0.000387108577773138	0.0355869331792628	Dus3l
ENSMUSG00000010803	7303.77391972509	-0.239800145633339	0.0813660016966215	0.000242236193793574	0.026722559210815	Gabra1
ENSMUSG00000014905	1187.77818370262	-0.241292389197415	0.094268116276196	0.000653369040625533	0.0475402435134297	Dnajb9
ENSMUSG00000017412	3196.84086898134	-0.385229329520017	0.156629055110501	0.000538094414813403	0.0425966499948814	Cacnb4
ENSMUSG00000018042	1639.94224704161	0.170618121407497	0.0623851473663975	0.000696971488564808	0.048938135821456	Cyb5r3
ENSMUSG00000018581	29.8266725319282	-0.020700239259569	0.0738396651948639	9.48320427867475e-06	0.00352507195567521	Dnah11
ENSMUSG00000018820	982.94807502789	0.278253750755914	0.108265112730393	0.000565028652768493	0.0437168549035677	Zfyve27
ENSMUSG00000019102	56.868036698463	0.69166814070511	0.213833212502933	4.92321119274558e-05	0.00997194053148889	Aldh3a1
ENSMUSG00000019158	1115.25372991379	0.437221799342045	0.0857648445900798	1.88746234256688e-08	3.585968732839e-05	Tmem160
ENSMUSG00000019428	6829.88724237786	0.22268640901578	0.0691714647500353	0.000108357422844509	0.0169981979194336	Fkbp8
ENSMUSG00000019818	1518.24139082917	-0.292680773328645	0.0711227582326958	2.40417397566438e-06	0.00132480622210389	Cd164
ENSMUSG00000019861	1020.67092003483	-0.199115889748783	0.0691879220664796	0.000348385034539354	0.0330490386368907	Gopc
ENSMUSG00000020092	256.716446934528	0.294724616421726	0.110918467836106	0.000417753509159737	0.0371525147714905	Pald1
ENSMUSG00000020098	67.3117937709152	0.57838167102935	0.2289216738869	0.000401499651986917	0.0359436782687136	Pcbd1
ENSMUSG00000020108	838.306588124764	0.402402776687249	0.0990989473623348	2.59904160845416e-06	0.00134669734736236	Ddit4
ENSMUSG00000020284	483.0560529688	0.272929304389485	0.0921846642431798	0.000186287748028493	0.0239498812296181	Cfap410
ENSMUSG00000020358	3603.58440716522	0.146147561980562	0.0516853179443157	0.000698339384784799	0.048938135821456	Hnrnpab
ENSMUSG00000020374	125.147633759391	-0.919362943430212	0.345652330305266	0.000238547835874615	0.026722559210815	Rasgef1c
ENSMUSG00000020475	165.61981684291	0.632365282406511	0.195084203855928	4.78979981791062e-05	0.00986756470921129	Pgam2
ENSMUSG00000020496	11502.0999455243	0.182318267724157	0.05658270652903	0.000148759961590065	0.0205132788970042	Rnf187
ENSMUSG00000020846	272.764055431064	-0.390521877040851	0.141335378979059	0.000241336658341894	0.026722559210815	Rflnb
ENSMUSG00000020877	70.3353560196967	0.455437970348928	0.18525344099748	0.000519477176734466	0.0417421803871342	Scrn2
ENSMUSG00000020917	3116.39879160702	0.333636423772291	0.061178243120614	3.23914131940479e-09	1.10772154841005e-05	Acly
ENSMUSG00000021478	140.461659813201	-1.0660452903093	0.226043594790623	9.65530072839625e-08	0.000110063991436565	Drd1
ENSMUSG00000021546	7015.97341440939	-0.20358994924758	0.0674345860107193	0.000230196046114036	0.026722559210815	Hnrnpk
ENSMUSG00000021567	152.814010766381	0.677479089686647	0.244250507702763	0.000201848330725367	0.0246528900505218	Nkd2
ENSMUSG00000021699	1143.03651962038	-0.304717961456979	0.119702665378578	0.000509625141410496	0.0413918218583774	Pde4d
ENSMUSG00000021758	22.9394606017401	1.17201176430594	0.3773972698864	6.89126128223328e-05	0.0126702878134308	Ddx4
ENSMUSG00000021779	916.053932635479	-0.358653159271405	0.111528926465803	6.22936467628178e-05	0.0119504599885758	Thrb
ENSMUSG00000021803	186.356223624795	0.522586545233068	0.161794517977837	5.25936014775702e-05	0.0104569533914532	Cdhr1
ENSMUSG00000021870	1821.66843938739	-0.235371158998512	0.0832486912559244	0.000318578806027928	0.0311278800244088	Slmap
ENSMUSG00000022179	91.5902309708915	-0.58632124569788	0.258210236000219	0.000697655897929302	0.048938135821456	4931414P19Rik
ENSMUSG00000022208	10659.4715424106	0.278258914992082	0.0768693579230684	1.95864320923174e-05	0.00507436973252325	Jph4
ENSMUSG00000022212	7327.23426646733	0.398886985333162	0.150374720413164	0.00034180737188933	0.032651196938188	Cpne6
ENSMUSG00000022523	2912.19304352111	-0.39021323508445	0.143086339236733	0.000263281495447702	0.0283445922382484	Fgf12
ENSMUSG00000022843	712.430995066308	0.206607650179973	0.0708956633392596	0.000302060538779948	0.0301532064825752	Clcn2
ENSMUSG00000023353	8144.58039295895	0.306152384225926	0.0619727214919223	5.3960960688419e-08	8.3879860619207e-05	Agap3
ENSMUSG00000023918	35.7484471236509	1.39231273709061	0.403444581427327	2.20292859751326e-05	0.00545911247664916	Adgrf4
ENSMUSG00000024012	9748.10585520715	0.186135263442856	0.0677986476337534	0.000583270820331632	0.0447235325419309	Mtch1
ENSMUSG00000024049	39.7606896026324	-1.09700798148833	0.341069068514294	4.56806397600429e-05	0.0096431266574935	Myom1
ENSMUSG00000024114	6.54786885228469	2.60012922154656	0.796040567082366	4.95710243392336e-05	0.00997194053148889	Prss41
ENSMUSG00000024404	905.296667861852	-0.222862546009386	0.0741764125775758	0.000201362942903463	0.0246528900505218	Riok3
ENSMUSG00000024474	1609.76075015666	-0.195190376221364	0.0607167967053528	0.000130962842232937	0.0190887913464031	Ik
ENSMUSG00000024845	398.482092791068	0.362968549951849	0.0953727080142758	7.67551527134e-06	0.00310565999117197	Tmem134
ENSMUSG00000024870	3060.81688770993	0.184484030170309	0.0636640829932901	0.00037777050555671	0.0350573663532328	Rab1b
ENSMUSG00000024907	16.1898432673338	1.19244493201575	0.452146052388057	0.000294838454049042	0.0299237851971378	Gal
ENSMUSG00000024958	1988.85464717623	0.177546569137942	0.0526809874352337	8.68200771437253e-05	0.0148453649908056	Gpr137
ENSMUSG00000025384	285.955243741653	0.272881563565477	0.097310588278574	0.00029802249537698	0.0299758038144176	Faap100
ENSMUSG00000025422	30975.9402670352	0.250161024814338	0.0839442291667471	0.000185409356402433	0.0239498812296181	Agap2
ENSMUSG00000025579	8787.57615895558	0.226184148300779	0.0855889950866747	0.000582982880374384	0.0447235325419309	Gaa
ENSMUSG00000026117	94.0776452330541	1.05042724952559	0.293507546180686	1.35545822907992e-05	0.00429877369981977	Zap70
ENSMUSG00000026207	2471.10639849456	0.248268416758655	0.0842607536389981	0.00021754132396131	0.0259394974734008	Speg
ENSMUSG00000026765	161.510478428274	-0.411373723826289	0.16578261589654	0.000503231214475897	0.0413918218583774	Lypd6b
ENSMUSG00000026811	3027.63631513012	0.245919629994558	0.100019570723777	0.000696661409279394	0.048938135821456	St6galnac6
ENSMUSG00000027015	110.869787932364	0.713759646248631	0.195731401869547	1.10182398322053e-05	0.00384665674291167	Cybrd1
ENSMUSG00000027104	2391.84992994747	-0.199706500688845	0.0719629037838755	0.000472563371646809	0.0402008014516855	Atf2
ENSMUSG00000027201	954.698774849404	-0.186099512762552	0.0672532124971803	0.00053545623872077	0.0425849591901696	Myef2
ENSMUSG00000027206	1968.6187896574	-0.225868539687292	0.0760227615486664	0.000218450648351934	0.0259394974734008	Cops2
ENSMUSG00000027270	1105.43406118471	-0.598780851808023	0.207905712984498	0.0001465888249581	0.0205132788970042	Lamp5
ENSMUSG00000027716	121.696036482891	-0.644451710112972	0.270043592076368	0.000519976865457605	0.0417421803871342	Trpc3
ENSMUSG00000027875	183.221484169176	0.456921085480674	0.172030883777878	0.000315651522703312	0.0310191114178387	Hmgcs2
ENSMUSG00000027965	625.193982925649	-0.428241957419061	0.118552080439838	1.42259233056253e-05	0.0043841064344004	Olfm3
ENSMUSG00000027967	37.0333254434577	0.797532448893605	0.317676156782214	0.000396168024254049	0.0357343305712015	Neurog2
ENSMUSG00000028173	755.505453173912	-0.356399478532164	0.113668973004183	8.39021049548358e-05	0.014734900862525	Wls
ENSMUSG00000028399	2213.74212150748	-0.369357451669311	0.147366803711267	0.000456107390494038	0.0394827179128941	Ptprd
ENSMUSG00000028525	1647.98816591893	-0.197745991597256	0.0712545024616019	0.00047552105706906	0.0402521512615042	Pde4b
ENSMUSG00000028581	1186.99532371521	0.280092177767498	0.0999861483662979	0.000292456855529792	0.0299237851971378	Laptm5
ENSMUSG00000028602	35.4844825299888	1.79117169820514	0.340812951660632	7.58818412790839e-09	2.16250600671843e-05	Tnfrsf8
ENSMUSG00000028639	3369.33574463072	0.260878701835534	0.0914389677465013	0.000274842802985149	0.0290094881990312	Ybx1
ENSMUSG00000028756	10840.8802324419	0.257085656631608	0.0737338487365582	3.55724439382864e-05	0.00808470006331396	Pink1
ENSMUSG00000028883	218.48225984902	-0.752725499698692	0.317921085207296	0.000508322900546709	0.0413918218583774	Sema3a
ENSMUSG00000028931	18286.4221204116	0.241481909100776	0.0744504035345392	9.24325397210065e-05	0.0153446989969853	Kcnab2
ENSMUSG00000029047	276.482331477595	0.372113563438455	0.137354672546271	0.000303313147845074	0.0301532064825752	Pex10
ENSMUSG00000029055	1752.14731700889	0.434681003622963	0.184080314369111	0.000695873445239169	0.048938135821456	Plch2
ENSMUSG00000029319	1703.06512880825	0.220153496103686	0.0794290279281836	0.000421521016765258	0.0371525147714905	Coq2
ENSMUSG00000029596	58.7252032207294	0.741511556076359	0.206867785777611	1.43581472791638e-05	0.0043841064344004	Sdsl
ENSMUSG00000029712	1439.57683172505	0.227203218177928	0.0842990607712014	0.000504622635715581	0.0413918218583774	Actl6b
ENSMUSG00000030047	93.4893640951002	-0.687058746589547	0.283191586989454	0.000466003519952167	0.0398409709383105	Arhgap25
ENSMUSG00000030304	594.449565638244	-0.369234624000432	0.103270100351638	1.7643875181134e-05	0.00480269958651998	Ergic2
ENSMUSG00000030774	8201.72145895159	-0.236303966141582	0.057931608848025	9.34059707493882e-06	0.00352507195567521	Pak1
ENSMUSG00000030946	395.733340649454	0.385379097659717	0.128727316088676	0.000127515150308755	0.0187963927166328	Lhpp
ENSMUSG00000031387	63.9343844326414	0.609188063587782	0.229506814490991	0.000290528755225798	0.0299237851971378	Renbp
ENSMUSG00000031513	1578.03124735823	-0.158672580567505	0.054357408427651	0.000457195049228202	0.0394827179128941	Leprotl1
ENSMUSG00000031622	1326.36861902114	0.256159743134003	0.0737174037175589	3.64069188183622e-05	0.00808470006331396	Sin3b
ENSMUSG00000031937	125.7093000136	0.428184103888892	0.146329709301667	0.000147572705598374	0.0205132788970042	Vstm5
ENSMUSG00000032174	7251.3771640004	0.309643889879799	0.115176980605439	0.00027867531009912	0.0290365202733553	Icam5
ENSMUSG00000032212	737.520474251442	-0.221862102246945	0.0861235055557108	0.000682296830586301	0.048938135821456	Sltm
ENSMUSG00000032220	317.183039973068	-0.36582019497907	0.120736534640694	0.000115738053280985	0.0178288736310952	Myo1e
ENSMUSG00000032249	3013.46764834789	-0.229140659934215	0.0763709164945016	0.00019563247145899	0.0244456298565493	Anp32a
ENSMUSG00000032269	219.058706844268	0.567005928665651	0.216715715906734	0.000321516895698374	0.0312364624974232	Htr3a
ENSMUSG00000032519	471.209089576202	0.26417779377324	0.0913271566919442	0.000237521680882232	0.026722559210815	Slc25a38
ENSMUSG00000032548	108.152991018143	0.843049164438217	0.318945752411647	0.000279738920745702	0.0290365202733553	Slco2a1
ENSMUSG00000032596	35.604854858	0.983446273444477	0.356875261721273	0.000206919176366466	0.0249747342995272	Uba7
ENSMUSG00000032959	9231.42825447127	0.213566336690558	0.068242612164913	0.000156809827281774	0.0211125294227642	Pebp1
ENSMUSG00000033170	186.114263118794	0.948940695078845	0.18667766651434	1.76865956251275e-08	3.585968732839e-05	Card10
ENSMUSG00000033467	323.537402607885	0.268845702299293	0.103854365029399	0.000549915862867269	0.0429972420637279	Crlf2
ENSMUSG00000033488	216.057338137475	0.536117532010882	0.146203709659437	1.1023228282512e-05	0.00384665674291167	Cryzl2
ENSMUSG00000033706	775.777746457349	0.308488929260445	0.0835599195973497	1.35758687519894e-05	0.00429877369981977	Smyd5
ENSMUSG00000033735	1006.91032241513	0.317128983427792	0.0822030679659452	6.93692897311404e-06	0.00289303776856773	Spr
ENSMUSG00000034259	435.800921210865	0.328982099886364	0.0843570247695957	5.68577482307426e-06	0.002492847787173	Exosc4
ENSMUSG00000034330	141.039695882172	0.714145349506524	0.14778973747216	6.48379554652473e-08	8.52818615769434e-05	Plcg2
ENSMUSG00000034557	1768.51772634296	-0.21969946418282	0.0677764743248633	9.47170856442937e-05	0.0154244518803026	Zfyve9
ENSMUSG00000034781	3452.36128327152	0.189246876840972	0.056562616888557	8.53123098070048e-05	0.014734900862525	Gna11
ENSMUSG00000035203	11183.992039068	0.237629993652082	0.0733567138861745	8.94456654896072e-05	0.0149944258255568	Epn1
ENSMUSG00000035285	1723.7466112314	0.239032745518515	0.082700937275389	0.000268504695819548	0.0286750530100179	Nat14
ENSMUSG00000035559	391.778821454981	0.342393108530864	0.10758286015654	7.55528999177478e-05	0.0134570732884747	Mpv17l2
ENSMUSG00000035637	830.186959868058	0.271018913295599	0.0950715480488549	0.000263570393934235	0.0283445922382484	Grhpr
ENSMUSG00000035885	6214.78805025022	0.270823289342514	0.0878511603805654	0.000136179571063555	0.0192440866579812	Cox8a
ENSMUSG00000036620	1694.5658773527	0.214856599998465	0.0758538644841365	0.000365629383641522	0.0341633706605814	Mgat4b
ENSMUSG00000036622	3452.66738410208	0.219438253846805	0.0749643611838224	0.000269997282566985	0.0286750530100179	Atp13a2
ENSMUSG00000037418	28.196571644789	1.11918751967423	0.345603419839582	4.66761186701963e-05	0.00973310918465471	Best1
ENSMUSG00000037493	474.274462849238	0.289667739184328	0.107441145518388	0.000379297782054393	0.0350573663532328	Cib2
ENSMUSG00000037624	1158.38797493805	-0.213822511178375	0.079993844959661	0.000561782864242196	0.0436632963439877	Kcnk2
ENSMUSG00000037788	1473.72895802825	-0.331582687549119	0.0967829791567553	3.26070863665238e-05	0.00753444013217824	Vopp1
ENSMUSG00000037818	145.434465162385	-1.1266004782669	0.220494705706715	1.33110222979073e-08	3.25150243245595e-05	Abhd18
ENSMUSG00000037843	2081.28753545964	0.550441956947217	0.11329015158494	5.92318973012087e-08	8.44005176627806e-05	Vstm2l
ENSMUSG00000038128	2831.00974026218	-0.363030686803696	0.107719350330344	3.68953303042601e-05	0.00808811862657106	Camk4
ENSMUSG00000038187	1167.27928247711	-0.179534980807854	0.0579860836410173	0.000207404659367967	0.0249747342995272	Btbd10
ENSMUSG00000038260	210.434693750539	0.515935506301024	0.147209951771923	2.01290668942466e-05	0.00513711813171228	Trpm4
ENSMUSG00000038331	610.926047913945	-0.856664168146263	0.209382088593802	1.63611819260352e-06	0.00107599942212798	Satb2
ENSMUSG00000039278	18267.7121590155	0.343682467294403	0.084444843333672	2.12353080852162e-06	0.00125207769982452	Pcsk1n
ENSMUSG00000039485	8895.2515187416	-0.160020587130261	0.0438347344660113	3.81503794857254e-05	0.00825738403577746	Tspyl4
ENSMUSG00000039568	2422.70802379319	0.17544904363785	0.0586440614351939	0.000310271619126138	0.030666672921606	Ubald1
ENSMUSG00000039601	3578.93296730342	-0.253784848432595	0.0966591080896071	0.000510771063343917	0.0413918218583774	Rcan2
ENSMUSG00000039656	1244.71627986164	0.222104607320411	0.0686507305217486	9.83005303107908e-05	0.0157087922222824	Rxrb
ENSMUSG00000039716	4253.51082938284	-0.33559649989148	0.11041073874844	0.000116896867876662	0.0178466030698485	Dock3
ENSMUSG00000040629	7.5600774320122	3.8543525037279	1.28514642526345	0.000135436785978607	0.0192440866579812	Mael
ENSMUSG00000040867	3382.08520854567	0.275921525884098	0.0897747041711787	0.000131731526924123	0.0190887913464031	Begain
ENSMUSG00000041423	253.813156112123	0.411379014400162	0.144370826980964	0.000189982928705715	0.0240630970217705	Paqr6
ENSMUSG00000041548	389.414668206731	0.290779259729611	0.11546457395134	0.000609920462474265	0.0461483081311872	Hspb8
ENSMUSG00000041571	11641.8712770285	0.296717333893565	0.117259841468552	0.000595112184969675	0.0454277823696271	Selenow
ENSMUSG00000041654	457.272946924897	0.333124163169152	0.0959492470851996	2.87518387846355e-05	0.00700378141688718	Slc39a11
ENSMUSG00000041935	1063.55019701297	-0.279635302320076	0.0799638900094929	2.94913306050574e-05	0.00700378141688718	Rimoc1
ENSMUSG00000041997	1364.0899270612	-0.277274119404848	0.0929793314978155	0.000161643659799541	0.0215933198352528	Tlk1
ENSMUSG00000042675	2202.26197702756	0.226408790644886	0.0848972123311347	0.000546429403073511	0.0429972420637279	Ypel3
ENSMUSG00000042743	2810.38555025639	-0.213359065426379	0.0697347268175167	0.000179560664501963	0.0234374641398402	Sgtb
ENSMUSG00000042797	623.047250021809	0.386657643269597	0.0943018478339447	2.24849221577017e-06	0.00128156561324847	Aqp11
ENSMUSG00000043445	2281.9428193785	0.193030853484153	0.056776821201136	6.85428029932009e-05	0.0126702878134308	Pgp
ENSMUSG00000044122	55.6826019269178	0.67801875767952	0.230540144837705	0.000123996614058497	0.0185142017977301	Proca1
ENSMUSG00000044147	705.396514010891	0.228139794549866	0.0857983183144984	0.000550698638046459	0.0429972420637279	Arf6
ENSMUSG00000044678	6.1668992037183	3.18671976946686	0.90989730965514	2.91000975842132e-05	0.00700378141688718	Ly6k
ENSMUSG00000044719	12.253300800536	2.88918214032861	0.717298503492615	2.47931452759369e-06	0.00132480622210389	E230025N22Rik
ENSMUSG00000044927	1280.04153673618	0.307230232533163	0.082963508898499	1.30086002451709e-05	0.00429877369981977	H1f10
ENSMUSG00000045176	653.382701451053	0.242555747923445	0.081271700016202	0.000197292059196666	0.0244456298565493	Borcs6
ENSMUSG00000045318	973.002593565246	0.402792676990334	0.129835275427128	8.93233827537831e-05	0.0149944258255568	Adra2c
ENSMUSG00000045414	725.538391323986	-0.331703337247802	0.123723820205748	0.000337543835008727	0.0324250676113158	Dipk2a
ENSMUSG00000045868	71.2477801545456	-0.756835111318759	0.238475862081995	5.52095483807738e-05	0.0108508973306075	Gvin1
ENSMUSG00000046178	611.710268740087	-0.292309538139808	0.105506573608549	0.00029575528968456	0.0299237851971378	Nxph1
ENSMUSG00000047669	395.640773289454	0.251334076480257	0.0906469397309052	0.000356592455172041	0.0335020570933336	Msl3l2
ENSMUSG00000048070	67.1804238899	1.02399574859781	0.338932416135663	9.34192349312683e-05	0.0153593797893246	Pirt
ENSMUSG00000048706	650.461189594582	0.454100107214653	0.156165522076655	0.000153231380337273	0.0209608269790963	Lurap1l
ENSMUSG00000048752	27.960403430174	1.83339595419192	0.380563941863071	7.57627511670384e-08	9.25333773003706e-05	Prss50
ENSMUSG00000049036	475.616420321463	0.275456847721781	0.0957460015391412	0.000240609663335412	0.026722559210815	Tmem121
ENSMUSG00000049493	235.685194390101	-0.559747506547502	0.13720445735569	2.00373467372228e-06	0.00122363782807062	Pls1
ENSMUSG00000049606	905.050811917679	-0.283843122371369	0.0783203003682854	1.82569432787765e-05	0.00480269958651998	Zfp644
ENSMUSG00000050248	535.454220683956	0.469694754700578	0.13240702524741	1.81350608416449e-05	0.00480269958651998	Evc2
ENSMUSG00000050812	1539.83622922807	-0.304410638780033	0.117305247303487	0.00045674933242205	0.0394827179128941	Ecpas
ENSMUSG00000051223	3868.80602424541	-0.167589584248553	0.0523749282959631	0.000165031605281283	0.0218750032457725	Bzw1
ENSMUSG00000052135	749.687401797198	0.587893214857567	0.195420831170431	0.000105000581009478	0.0166241197655655	Foxo6
ENSMUSG00000052374	262.76138250716	0.448559895537441	0.191112828082841	0.000691402691903318	0.048938135821456	Actn2
ENSMUSG00000053641	1208.80742979201	-0.249787598622203	0.0726828867763541	4.1387657911137e-05	0.00884609453278165	Dennd4a
ENSMUSG00000054013	2616.7513629838	0.202851178453936	0.0729449434871201	0.000461812435671681	0.0396810594851763	Tmem179
ENSMUSG00000054843	2447.02761290299	-0.294795815822738	0.0860659379298043	3.60971480461315e-05	0.00808470006331396	Atrnl1
ENSMUSG00000056145	526.543081835714	-0.431984517886658	0.0867699589190215	3.39039615288314e-08	5.79723838181488e-05	AI504432
ENSMUSG00000056596	4518.03733959539	0.230892939060752	0.0649357566416379	3.10175567307862e-05	0.00726533154163991	Trnp1
ENSMUSG00000059742	899.051066967915	-0.539217391874475	0.149829498139556	1.33344591202242e-05	0.00429877369981977	Kcnh7
ENSMUSG00000059970	1638.91519476606	0.235671873452288	0.0915961666042917	0.000678366252031301	0.048938135821456	Hspa2
ENSMUSG00000059975	261.060108986043	-0.2963295402978	0.11309292617137	0.000444480106834252	0.0389752069064557	Zfp74
ENSMUSG00000060032	1528.53887532521	0.553232371818173	0.147204914008215	7.81001108956049e-06	0.00310565999117197	H2aj
ENSMUSG00000060487	590.557593413076	-0.270675145610184	0.100417426860779	0.00039602253534388	0.0357343305712015	Samd5
ENSMUSG00000061397	11.3833652019168	2.02475831061821	0.697480631314067	0.00013505779585301	0.0192440866579812	Krt79
ENSMUSG00000061650	972.277490077002	0.235887300455903	0.0909468288128748	0.000638315384590011	0.0470454946599336	Med9
ENSMUSG00000062604	3773.91741585289	-0.241381930761845	0.081006983995528	0.000196453720757589	0.0244456298565493	Srpk2
ENSMUSG00000063171	706.766045055126	0.662632904214788	0.166629412860319	3.1425434686567e-06	0.00158042208148708	Rps4l
ENSMUSG00000063765	460.99824269258	0.404814816412556	0.10453906306987	5.61491624300182e-06	0.002492847787173	Chadl
ENSMUSG00000063954	671.641854842681	0.312162416663801	0.125902421215998	0.000630687705901964	0.0466845414857908	H2ac19
ENSMUSG00000064065	1245.87059585778	-0.561559506796834	0.244504275232172	0.000647409552996178	0.0473079313960754	Ipcef1
ENSMUSG00000064293	581.708420870153	-0.71772890338752	0.157341467860933	2.16369817687995e-07	0.00021762985368512	Cntn4
ENSMUSG00000066235	883.863275242286	0.240921316693034	0.0902951059103084	0.000506022566414713	0.0413918218583774	Pomgnt2
ENSMUSG00000066607	5421.52394870065	0.304645961537214	0.0838634471406324	1.79437522188104e-05	0.00480269958651998	Insyn1
ENSMUSG00000068134	228.611435344068	-0.328828952871749	0.102998510483044	7.37677699447211e-05	0.0132774220872083	Zfp120
ENSMUSG00000068267	4653.99715901103	0.238891131758379	0.073382419898074	8.46792429507676e-05	0.014734900862525	Cenpb
ENSMUSG00000068762	185.936906752828	0.959856205265572	0.145251716539118	1.83497287348922e-12	1.56881005818961e-08	Gstm6
ENSMUSG00000068962	55.9250527799821	-0.666057529551993	0.265603347117723	0.000397071338003876	0.0357343305712015	Zfp114
ENSMUSG00000070003	1931.70682735518	0.353726649598784	0.0886118491410166	3.76149558315072e-06	0.00183765179932269	Ssbp4
ENSMUSG00000070544	1263.75702924838	-0.208139590646074	0.0615113624659585	6.29008362460858e-05	0.0119504599885758	Top1
ENSMUSG00000070695	612.470297182972	-0.446717603678326	0.151087594396366	0.000124517995598512	0.0185142017977301	Cntnap5a
ENSMUSG00000071547	196.112905189686	0.665621354916298	0.214048557337359	7.29493005737003e-05	0.0132697881969117	Nt5dc2
ENSMUSG00000071636	50.6722387702811	0.574685256163073	0.247281782346288	0.000659701368314002	0.0477976004101742	Rimbp3
ENSMUSG00000071649	3102.19880398154	0.373643114444072	0.0843287604572844	5.40388797979196e-07	0.000462005402832314	B3gat3
ENSMUSG00000072663	32.4842679458472	0.965633532746143	0.256313364402343	6.88449748234611e-06	0.00289303776856773	Spef2
ENSMUSG00000073418	723.997675706626	0.359915954459139	0.143476306612537	0.000527538043763351	0.04215127574911	C4b
ENSMUSG00000073436	318.855191374704	0.395106169808659	0.138251409065164	0.000189958380036408	0.0240630970217705	Eme2
ENSMUSG00000074622	507.478038981952	-0.392417482404054	0.0994193171833522	4.0428463007352e-06	0.00192023969156309	Mafb
ENSMUSG00000074649	1188.71052013991	0.219718165580658	0.0791510681438768	0.00042058993359576	0.0371525147714905	Mmp24os1
ENSMUSG00000075227	732.968044716914	0.29528323883536	0.080742636650457	1.60015090676042e-05	0.00463745429740618	Znhit2
ENSMUSG00000078570	917.79749016535	0.374001424646834	0.081924476057196	2.8638455729628e-07	0.000272049419178283	1110065P20Rik
ENSMUSG00000078794	4868.85108236452	0.227726558494123	0.0773527839341702	0.000244694900952193	0.0268207571242406	Dact3
ENSMUSG00000085319	55.3451654956438	0.677304182975335	0.255356486865002	0.00028019333558124	0.0290365202733553	Gm13330
ENSMUSG00000085438	10710.7553126034	-0.210599965144246	0.0774970174109944	0.000505662543981434	0.0413918218583774	Oip5os1
ENSMUSG00000087006	730.084508966995	0.352125154425285	0.114959337908158	0.000109731753274201	0.0170573022657778	Gm13889
ENSMUSG00000087179	13.5263062572222	1.38928515841892	0.596983079105025	0.000613684524012881	0.0461483081311872	5730471H19Rik
ENSMUSG00000090223	2353.56991971033	-0.41330312224017	0.173772093696018	0.000628770634411182	0.0466845414857908	Pcp4
ENSMUSG00000093752	2483.46945672346	-0.21912088359075	0.0476360209608615	3.96885097340258e-07	0.000357175698916898	Gm20716
ENSMUSG00000093803	583.162977246733	0.30358979521101	0.0796764385019836	8.63520899414605e-06	0.00335575996797508	Ppp2r3d
ENSMUSG00000095041	1244.6749748209	1.17452597423449	0.116619601315744	3.99727427673482e-25	6.83493928578887e-21	ENSMUSG00000095041
ENSMUSG00000095098	2497.09793045345	0.321380577231772	0.112874753000578	0.000241579271583166	0.026722559210815	Ccdc85b
ENSMUSG00000097683	210.025230699082	0.964196131977353	0.264566857543262	1.09369193739142e-05	0.00384665674291167	Gm26644
ENSMUSG00000102206	85.0083148720142	-0.766261395011978	0.270917368030799	0.000155812454025239	0.0211125294227642	Pcdha11
ENSMUSG00000102742	1368.85359847525	0.636373825570311	0.136851583671498	1.61177962522567e-07	0.000172248873823336	Pcdhga11
ENSMUSG00000103332	504.880896515742	0.570441328182723	0.191915985619974	0.000118342869083793	0.0179074753846352	Pcdhga2
ENSMUSG00000103793	455.201859307415	-0.358930083321869	0.123806298756556	0.00017100327212181	0.0224921919231602	Pcdhga6
ENSMUSG00000104148	144.178630444536	-0.586332086709793	0.164595419737841	1.51247354875663e-05	0.00445892848451545	Pcdha2
ENSMUSG00000104674	28.3186364849689	-0.0722726955379801	0.145285731734085	0.000220665051706272	0.0260217359939693	Gm42756
ENSMUSG00000104807	55.3160449704138	0.758688435410251	0.328617779435203	0.000642327544297395	0.0471380200855843	Gm42865
ENSMUSG00000105867	1201.47415757607	0.26012326773556	0.061161264088859	1.57928408676213e-06	0.00107599942212798	Tmem271rt
ENSMUSG00000111497	28.3502658783699	1.69197696174815	0.5417814895921	6.745643791037e-05	0.0126702878134308	Gm38431
ENSMUSG00000116165	4488.49552263367	0.153987536712026	0.0547541965129852	0.000610523134251718	0.0461483081311872	Pdxp
ENSMUSG00000117254	90.1906789754825	0.933227615465857	0.372339777611214	0.000390653545411423	0.0357207752566306	Gm34567
ENSMUSG00000121223	6.6514991866387	2.30885189274764	0.891579831850557	0.000332304812858285	0.0321021468647673	Gm57172
ENSMUSG00000121877	258.97895891111	-0.431493533381915	0.121049333641224	1.68685529466679e-05	0.00480269958651998	Sertad4b-ps
ENSMUSG00000129048	16.2303815707044	-0.0188271520757524	0.0729545761650955	0.000232754568685281	0.026722559210815	Gm57952
ENSMUSG00000132417	16.3754282940284	3.42533577052812	0.563792858377647	7.66139660206627e-11	4.36674068329104e-07	Gm42281
ENSMUSG00000135640	14.8510661439715	1.7292369947948	0.573909143835735	9.7675928014227e-05	0.0157087922222824	Gm30583
ENSMUSG00000140435	73.349594633322	0.535111072914703	0.20622666246203	0.000349837767897376	0.0330490386368907	Gm61064
ENSMUSG00000144291	251.24697297117	0.486621760442517	0.11633880620999	1.40767171371871e-06	0.00106493473676345	Dhrsx
