## Supplementary material for "The Female Side of Autism: Sexual Dichotomies impacting the Helsmoortel-Van der Aa syndrome pathology": S16

gene_id	baseMean	log2FoldChange	lfcSE	stat	pvalue	padj	gene_name
ENSMUSG00000000560	1331.41185697691	-0.40908042232075	0.104744711301615	15.0744440454105	0.000103353088605882	0.0229981292765808	Gabra2
ENSMUSG00000001053	322.664531706023	0.633646466817778	0.119464942527773	28.3040040404214	1.03681302137568e-07	0.000115451932675983	N4bp3
ENSMUSG00000002324	46.9962254678834	1.55533726665086	0.293488553820885	28.404064071859	9.84584027057196e-08	0.000115451932675983	Rec8
ENSMUSG00000003534	1684.49874960805	0.390486633934073	0.109359888027415	12.8314334105755	0.000340844539172417	0.0482063941885463	Ddr1
ENSMUSG00000005360	13580.4761439006	-0.355306544153805	0.0787244225526082	20.1420846071946	7.18971613905576e-06	0.00369254811866138	Slc1a3
ENSMUSG00000005882	911.097365008607	-0.318681112982712	0.0747422317361635	18.0836406216631	2.11410054867675e-05	0.00801868728565145	Uqcc1
ENSMUSG00000014846	456.69549794527	0.817014330749654	0.147885164527748	30.7436786841677	2.94461534028153e-08	5.46029837932871e-05	Tppp3
ENSMUSG00000018581	25.0163219459828	1.95341545187882	0.487396389972603	16.0966545617569	6.01902705947532e-05	0.0159446893008863	Dnah11
ENSMUSG00000018983	34.2770498303989	1.66531052153575	0.434946997889563	14.7350671747027	0.00012372356405407	0.0261369944366882	E2f2
ENSMUSG00000019990	390.954901103187	-0.578950355142722	0.146600518243474	15.3718893735053	8.8292082415318e-05	0.0204653689365173	Pde7b
ENSMUSG00000020917	2782.61280061723	0.456470728982968	0.0929024687619642	24.3157657736507	8.17670716155883e-07	0.000632057632650876	Acly
ENSMUSG00000021156	3485.80416170003	-0.286568639724164	0.0782432506998649	13.306954286303	0.000264423539433796	0.0412426584075759	Zmynd11
ENSMUSG00000022122	1174.45395044153	-0.460037808910043	0.0882278241721844	26.8786310900983	2.16641005508577e-07	0.000212677749466626	Ednrb
ENSMUSG00000022217	224.73737043338	0.492355890010229	0.136787028412859	13.0428415102459	0.000304445834185939	0.0454972086789367	Emc9
ENSMUSG00000022636	2030.25272652915	-0.393186363709273	0.108525420584669	12.971392033294	0.000316286772954503	0.0467124774675903	Alcam
ENSMUSG00000024044	2620.59716832222	0.401472814304981	0.105408474830187	14.6014655963255	0.000132811213511065	0.0273640289171132	Epb41l3
ENSMUSG00000024164	25.2752720556857	1.96468609718705	0.495412982200647	15.7653482861024	7.17038355473411e-05	0.0175980192860232	C3
ENSMUSG00000024660	160.571692569547	0.802602064500869	0.215307675530504	14.0091063359742	0.000181927411832249	0.0316269435007125	Incenp
ENSMUSG00000025089	1544.22632968722	-0.396485027216808	0.0970823684388538	16.4887933768751	4.8938480341373e-05	0.0140816258347789	Gfra1
ENSMUSG00000025400	58.4260477870621	1.17110365330289	0.309419098087176	14.4515955069252	0.000143807982234983	0.0285547217288316	Tac2
ENSMUSG00000025932	287.987905328916	-0.50771849008094	0.132839176676179	14.4566612178771	0.000143421721504742	0.0285547217288316	Eya1
ENSMUSG00000026827	4264.62360862779	-0.214086023306183	0.053435042850169	15.966515344265	6.44728226737493e-05	0.0163028323879122	Gpd2
ENSMUSG00000027215	366.177149705588	0.545004303336895	0.139857282946975	15.2803807367873	9.26740705195286e-05	0.0211868159301426	Cd82
ENSMUSG00000027962	564.465217736093	-0.426928026537279	0.101974026846744	17.3641657842358	3.08589553431674e-05	0.00990394434081001	Vcam1
ENSMUSG00000028080	678.785791472705	-0.326912861142996	0.0876396391542049	13.8340198473778	0.000199687717006701	0.0336625081729781	Lrba
ENSMUSG00000028145	476.352805938341	-0.367384366107609	0.0992312494802078	13.6263613883172	0.000223031701041578	0.036137631637698	Them4
ENSMUSG00000028222	2522.22536336479	-0.345194854195281	0.0781313749842018	19.3369856766162	1.09563427177349e-05	0.00507917787822996	Calb1
ENSMUSG00000028339	53.767173243336	-1.67553288540365	0.414262675688227	15.4430733960697	8.50280017594885e-05	0.0204653689365173	Col15a1
ENSMUSG00000028542	823.01520579536	0.527982027823784	0.137137371102368	14.9284876341967	0.000111664025373831	0.0242020898631671	Slc6a9
ENSMUSG00000028565	1096.91842648445	-0.500725492253243	0.124261177628459	15.9930592299458	6.35751335352065e-05	0.0163028323879122	Nfia
ENSMUSG00000028801	129.081346551573	0.970862987911712	0.207236395322938	22.1336868993968	2.54307763528097e-06	0.00163236240981555	Stpg1
ENSMUSG00000029119	608.47403720647	0.411618208364966	0.0958169756511914	18.5613949607136	1.64518798373481e-05	0.00662095599904608	Man2b2
ENSMUSG00000030034	310.72205581434	0.403367715782085	0.100837380898709	16.0652301064891	6.11974222982e-05	0.0159581840739791	Ino80b
ENSMUSG00000030083	358.798361851019	0.681536929636794	0.128627255040937	28.302391816809	1.03767690702843e-07	0.000115451932675983	Abtb1
ENSMUSG00000031485	774.564420071659	0.433886754986793	0.0879832691406562	24.4737348116121	7.53297702862436e-07	0.000632057632650876	Plpbp
ENSMUSG00000031647	1171.41878439888	-0.387083912964029	0.104436566985721	13.593490227931	0.000226971237002539	0.0364223362916863	Mfap3l
ENSMUSG00000032181	6310.37018324933	-0.285980687305699	0.0628272236632146	20.5526125414825	5.80145604415115e-06	0.00322734999736128	Scg3
ENSMUSG00000032281	3640.91142348935	-0.214066881124078	0.05674396069166	14.1594754636774	0.00016794910082738	0.0308011268539357	Acsbg1
ENSMUSG00000032572	18.589175431452	2.2211548323635	0.549504943550518	16.2890471301219	5.43773572337968e-05	0.0150887220464763	Col6a4
ENSMUSG00000033170	141.525655552676	1.01417800765124	0.243834581650007	17.4096522189119	3.01292089054386e-05	0.00985934053770324	Card10
ENSMUSG00000033579	688.892308577378	0.524415156910318	0.142223990832676	13.6897281932384	0.000215630674135533	0.0352809835357638	Fa2h
ENSMUSG00000034021	2098.12029090206	-0.253145962342493	0.0698954489942252	13.0373974964746	0.000305332097312056	0.0454972086789367	Pds5b
ENSMUSG00000035107	283.428633581717	0.536735674572066	0.14256966735625	14.2761543553581	0.000157851973880229	0.029599905529069	Dcbld2
ENSMUSG00000035403	137.460577677498	0.754995956489344	0.210623969923089	12.9331266726049	0.000322818131025547	0.0472588753393452	Crb2
ENSMUSG00000035621	910.807427653967	0.258230296439001	0.0721781205720686	12.8427842326864	0.000338783141915473	0.0482063941885463	Midn
ENSMUSG00000035637	628.43737142453	0.385479007636679	0.0971994808656713	15.8090364952835	7.0067070205591e-05	0.0174529751441956	Grhpr
ENSMUSG00000035868	163.224507273841	0.751413855412563	0.179835278194988	17.5724037589383	2.76572927595152e-05	0.00941984814007242	Zfp983
ENSMUSG00000036790	613.370175375086	-0.420644533729498	0.108955109855271	14.7541528132868	0.000122477470551279	0.0261369944366882	Slitrk2
ENSMUSG00000037166	208.283076185486	0.750475805714822	0.200420606407051	14.1316120918767	0.000170455049495711	0.0309168346524002	Ppp1r14a
ENSMUSG00000038011	17.5665445459351	2.26584306961093	0.577609746460886	15.3930897323848	8.73069896667131e-05	0.0204653689365173	Dnah10
ENSMUSG00000038178	1207.95812490324	0.278718811954455	0.0694334506238452	16.1797598120413	5.76063498100535e-05	0.0155063285803223	Slc43a2
ENSMUSG00000038418	2504.30245362412	0.489847584498423	0.114206148613264	18.5371492325239	1.66624813925301e-05	0.00662095599904608	Egr1
ENSMUSG00000039148	941.373493004515	0.43460538293651	0.0839211021510098	26.9781531774397	2.05768075427201e-07	0.000212677749466626	Sart1
ENSMUSG00000039410	388.507501134809	0.747358972654079	0.205539022110572	13.3174278944511	0.000262950628016277	0.0412426584075759	Prdm16
ENSMUSG00000039533	4219.31461399071	-0.209292547842607	0.0548891407224349	14.4639111322213	0.0001428707317479	0.0285547217288316	Mmd2
ENSMUSG00000040473	109.448823598653	1.08129784382208	0.235217984035233	21.2969538357277	3.93356071963933e-06	0.00234454267321646	Cfap69
ENSMUSG00000040857	652.893039109775	0.484635381286586	0.0901962161601778	29.0541237832534	7.03841181390922e-08	0.000106785504329392	Erf
ENSMUSG00000041801	343.465452579982	0.739643401227044	0.154685873632868	23.0164229296777	1.60623392707636e-06	0.00111693491704072	Phlda3
ENSMUSG00000042682	1793.67957703606	0.355321990212842	0.0986211972370421	13.0579559018386	0.000301998845375271	0.0454972086789367	Selenok
ENSMUSG00000044147	615.008452471862	0.496350101621885	0.105144964301138	22.4344457665691	2.17439211112788e-06	0.00145153719770453	Arf6
ENSMUSG00000044176	91.2009625419263	-1.34549746118823	0.234588607669429	32.0606618769003	1.49432725252248e-08	3.11735343966847e-05	Spink10
ENSMUSG00000044719	13.4942738458415	4.65382086269938	0.794473556117985	41.7479993900111	1.03828437515783e-10	5.775975979003e-07	E230025N22Rik
ENSMUSG00000045962	3732.1113771174	-0.317764870301732	0.072732424156298	18.9149788221666	1.36675303812236e-05	0.00600256354032213	Wnk1
ENSMUSG00000047786	1322.05787757115	-0.421549470556078	0.117202156821089	12.7812127189855	0.000350117879707958	0.0491018260037488	Lix1
ENSMUSG00000048752	22.5683382013557	2.66307502455644	0.430017400279787	39.8098029648822	2.79936544483484e-10	1.16796524772122e-06	Prss50
ENSMUSG00000049583	5082.1623471285	-0.245812438872963	0.0644903410789076	14.4304172870833	0.000145434198990394	0.0285547217288316	Grm5
ENSMUSG00000051323	1798.27927255679	-0.404523744094448	0.0991588856294688	16.4473126150374	5.00210409131627e-05	0.0141491720644029	Pcdh19
ENSMUSG00000053024	2050.79969178753	0.424071098587774	0.115912775208362	13.4750688026887	0.000241754325504237	0.0384251232222877	Cntn2
ENSMUSG00000053062	843.177807645587	-0.363181597499095	0.0967438975421183	13.9742230630943	0.000185334219271288	0.0318870390249333	Jam2
ENSMUSG00000055639	95.9729387194544	-0.683083364766113	0.180061269849922	14.3337902744291	0.000153092139330822	0.0293672955550815	Dach1
ENSMUSG00000057751	117.642906479619	-1.19831063996356	0.257894138483444	20.8286976463251	5.02247343329048e-06	0.00289034686648913	Megf6
ENSMUSG00000058135	4113.17218540551	-0.311209594052977	0.0833670518171349	13.8078710955887	0.000202486154202592	0.0337929142748706	Gstm1
ENSMUSG00000061080	6704.62216270286	-0.262368900703524	0.0633815629331866	17.0072505799716	3.72373488688384e-05	0.0115084095420749	Lsamp
ENSMUSG00000063446	268.780490396349	-0.528862827266817	0.14041058768266	14.0277096740628	0.000180136415119413	0.0316269435007125	Plppr1
ENSMUSG00000063594	22.0021130153078	2.00640148667456	0.554114957924288	13.0541673470565	0.000302610336077923	0.0454972086789367	Gng8
ENSMUSG00000064337	59406.419808367	-0.571617168066529	0.133011308397096	18.0873112363916	2.11002887685237e-05	0.00801868728565145	mt-Rnr1
ENSMUSG00000064339	86668.8599647741	-0.554946514803622	0.129440852330379	18.0149374347396	2.19178381920691e-05	0.00812859559083203	mt-Rnr2
ENSMUSG00000064341	82014.4314466634	-0.530615196934465	0.117120890697294	20.1397843793171	7.19836766652409e-06	0.00369254811866138	mt-Nd1
ENSMUSG00000064345	63720.0080587306	-0.644228886661321	0.146793159501621	18.7967316861528	1.45416102747967e-05	0.00622269061220724	mt-Nd2
ENSMUSG00000064351	275192.079644751	-0.603646692167429	0.135202539456849	19.4920953975956	1.01016843980127e-05	0.0048167717405267	mt-Co1
ENSMUSG00000064354	66129.7618152499	-0.655540884994034	0.158664653026668	16.6497077919337	4.49572336777542e-05	0.013398058443715	mt-Co2
ENSMUSG00000064357	142816.069931226	-0.562351379903128	0.14828210051796	14.0914059386728	0.000174137603051448	0.0309168346524002	mt-Atp6
ENSMUSG00000064358	124610.884325456	-0.496228783643869	0.118693417416548	17.1766806775143	3.40591737123832e-05	0.0107247839638861	mt-Co3
ENSMUSG00000064363	118356.338267671	-0.692366440208836	0.158346810721543	18.6124527600443	1.60170870524825e-05	0.00662095599904608	mt-Nd4
ENSMUSG00000064367	54877.0495421948	-0.631884898958276	0.163276619524687	14.6253603160961	0.000131137901812526	0.0273570055418655	mt-Nd5
ENSMUSG00000064368	9370.81369748017	-0.552100407806676	0.129695381981666	17.7679442889302	2.49552569270846e-05	0.00867663089283574	mt-Nd6
ENSMUSG00000064370	101909.001181466	-0.633214468478056	0.140010806470733	19.9720787163622	7.85812927093941e-06	0.00385718586478552	mt-Cytb
ENSMUSG00000068748	5000.47862862697	-0.372069313124689	0.0685093440849485	29.1708243431424	6.62696274119899e-08	0.000106785504329392	Ptprz1
ENSMUSG00000071176	717.157468282837	0.391218212047035	0.10524300996725	13.8934934526523	0.0001934670647779	0.0329466514701874	Arhgef10
ENSMUSG00000071180	899.077390037329	-0.336624835455821	0.0935262823473324	12.8514189466957	0.000337223434359797	0.0482063941885463	Smim15
ENSMUSG00000071341	640.516981583479	0.460251367767141	0.117687952750503	15.402865996938	8.685646014909e-05	0.0204653689365173	Egr4
ENSMUSG00000079469	306.861544134458	-0.498705523186324	0.110841641310397	20.1125859105754	7.30146131678503e-06	0.00369254811866138	Pigb
ENSMUSG00000079592	216.089767427281	0.492088598149289	0.130292499457715	14.335025698818	0.0001529917103122	0.0293672955550815	C1qtnf5
ENSMUSG00000083380	142.201377579109	-0.556715157461578	0.149715717612989	13.7500227881997	0.000208818286381523	0.0345046374398143	Ndufb4c
ENSMUSG00000083558	4.94982717473855	4.74557302112361	1.18220415235394	19.1525102674226	1.20678688985668e-05	0.00544326119049138	Gm12896
ENSMUSG00000086216	537.711393247876	-0.443308634759262	0.108138492340157	16.6516164796198	4.49120185399188e-05	0.013398058443715	Gm13610
ENSMUSG00000086643	19.9059247522531	1.98455076092331	0.544641288688916	13.1968278017878	0.000280423371221769	0.0433332003918527	Gm15687
ENSMUSG00000091971	402.339454349069	0.469801810255243	0.115829462852967	16.5343321029383	4.77771194911756e-05	0.013988637669969	Hspa1a
ENSMUSG00000093752	2304.71895171877	-0.285701669644046	0.0734526072855424	15.0169286044842	0.000106551073416706	0.0233977745296237	Gm20716
ENSMUSG00000095595	29.6063157873285	8.53959381126353	1.09865676959511	72.0014547882982	2.1503877481218e-17	3.58878211284047e-13	Fam177a
ENSMUSG00000097048	180.150220717316	1.06313065579968	0.145621707604297	53.7924114705837	2.22831724633337e-13	1.85941932620288e-09	1600020E01Rik
ENSMUSG00000097649	140.623472971755	-0.648210158723964	0.170745198540755	14.2856347590209	0.00015705891979423	0.029599905529069	Gm10561
ENSMUSG00000100131	1506.27190937099	-1.25943484975065	0.229532144804513	28.3832812440015	9.95210725126362e-08	0.000115451932675983	Gm28439
ENSMUSG00000102222	381.505110172405	-0.585705569499687	0.117865843305089	24.392450305503	7.85760240532146e-07	0.000632057632650876	Pcdhga10
ENSMUSG00000102742	1382.74827926804	0.697592406120143	0.115691476459914	36.6393577445059	1.42132851726736e-09	3.95342527077917e-06	Pcdhga11
ENSMUSG00000103332	582.531221974375	0.659457390012865	0.112155070909185	34.8136751498504	3.62816041418451e-09	8.65005273604646e-06	Pcdhga2
ENSMUSG00000103472	378.812944089125	-0.856762645621818	0.182016798664399	21.5402606251132	3.46477784123538e-06	0.00214161768119916	Pcdhga7
ENSMUSG00000103677	445.971247289096	-0.502021231776013	0.101441801718122	24.2795270945733	8.33199587651703e-07	0.000632057632650876	Pcdhga4
ENSMUSG00000103793	429.292828129317	-0.599711232789261	0.157512628951892	14.249259712327	0.00016012377949095	0.0296922861769385	Pcdhga6
ENSMUSG00000104597	1999.72765277988	-0.438348758712789	0.107977360685876	16.2622855695876	5.5150820590512e-05	0.0150887220464763	Lrrc7
ENSMUSG00000117284	160.070947679658	-0.622922938353746	0.172349589121203	12.9000334656722	0.000328576257989398	0.0476835579963918	Gm7072
ENSMUSG00000118280	21.1569992767119	-2.47111778764105	0.506349022696661	23.5550189105232	1.21392368056224e-06	0.000880833578474052	Gm41804
ENSMUSG00000121867	10.7268637797716	3.36196408646861	0.689040243454061	25.766571984844	3.85304349943522e-07	0.000357241349789302	Gm73578
ENSMUSG00000123278	82.9755825976964	-1.38824718464751	0.321705475989397	17.84106466345	2.40144258878354e-05	0.00867663089283574	Gm73830
ENSMUSG00000132417	16.0532706997784	1.98155083239431	0.514815834689238	15.0864007417162	0.00010270049451468	0.0229981292765808	Gm42281
ENSMUSG00000135450	508.555239173668	-0.549585261735186	0.129409456694391	17.76987297133	2.49299714622902e-05	0.00867663089283574	Gm53915
ENSMUSG00000138098	6834.88737971186	-0.476431109558112	0.113192531265332	17.4325116389852	2.97690447435682e-05	0.00985934053770324	Gm71269
ENSMUSG00000139425	23.5078887579868	2.28511075447337	0.605837565382006	14.1020975906413	0.000173150584764159	0.0309168346524002	Gm67895
ENSMUSG00000141422	182.749018758624	1.64586475884648	0.270128095272168	36.9232542424269	1.22871684854231e-09	3.95342527077917e-06	Gm61125
