## Supplementary material for "The Female Side of Autism: Sexual Dichotomies impacting the Helsmoortel-Van der Aa syndrome pathology": S18

gene_id	baseMean	log2FoldChange	lfcSE	pvalue	padj	gene_name
ENSMUSG00000035021	48.8319710624924	0.0169126174599559	0.0517550889661929	1.06239736521803e-05	0.047032331358202	Baz1a
ENSMUSG00000047583	184.654119612746	-1.34466730995841	0.309291707544496	5.61568391087443e-07	0.00331475102312548	Tyw3
ENSMUSG00000101939	904.670309179879	0.00148442687914133	0.0472469266729176	5.90872560175471e-16	1.04631712955872e-11	Gm28438
ENSMUSG00000103009	16.6115167302611	-0.000385604158528663	0.0472148999830685	3.94845914112394e-07	0.00331475102312548	Gm56350
